# Koina: Democratizing machine learning for proteomics research

**DOI:** 10.1101/2024.06.01.596953

**Authors:** Ludwig Lautenbacher, Kevin L. Yang, Tobias Kockmann, Christian Panse, Matthew Chambers, Elias Kahl, Fengchao Yu, Wassim Gabriel, Dulguun Bold, Tobias Schmidt, Kai Li, Brendan MacLean, Alexey I. Nesvizhskii, Mathias Wilhelm

## Abstract

Recent developments in machine-learning (ML) and deep-learning (DL) have immense potential for applications in proteomics, such as generating spectral libraries, improving peptide identification, and optimizing targeted acquisition modes. Although new ML/DL models for various applications and peptide properties are frequently published, the rate at which these models are adopted by the community is slow, which is mostly due to technical challenges. We believe that, for the community to make better use of state-of-the-art models, more attention should be spent on making models easy to use and accessible by the community. To facilitate this, we developed Koina, an open-source containerized, decentralized and online-accessible high-performance prediction service that enables ML/DL model usage in any pipeline. Using the widely used FragPipe computational platform as example, we show how Koina can be easily integrated with existing proteomics software tools and how these integrations improve data analysis.
