## Supplemental Data 2 for "Koina: Democratizing machine learning for proteomics research"

### Sheet: Notes
The following tabs show the numbers of peptides identified across the datasets tested
Each dataset was tested using individual MS2 and RT models, and in combination
MS2 feature used was unweighted spectral entropy. RT feature used was delta RT loess
Each entry was run 10 times with different Percolator random seeds for training/testing splits
The plus minus indicates the standard deviation
In the RT+MS2 tab, the RT model is listed first, then MS2 model
The percents show average improvement over original, which is rescoring without MSBooster added features

### Sheet: RT
	Arabidopsis Phospho	Mouse Phospho	I Marcu	II Marcu	I Pak DDA	I Pak DIA	I Ritz DIA	I Phulphagar timsTOF	II Phulphagar timsTOF	timsTOF Meier	Astral DIA Coon	Astral DIA Olsen	TMT11 Lung APOLLO
original	28118±27(100.0%)	36500±17(100.0%)	14401±78(100.0%)	10999±26(100.0%)	42427±150(100.0%)	12775±154(100.0%)	8426±100(100.0%)	25698±378(100.0%)	30483±59(100.0%)	64710±17(100.0%)	50678±64(100.0%)	188249±190(100.0%)	91495±41(100.0%)
DIA-NN_rt	28646±27(101.9%)	36773±16(100.7%)	15282±72(106.1%)	11262±29(102.4%)	45480±102(107.2%)	14543±141(113.8%)	9571±170(113.6%)	28702±89(111.7%)	31554±49(103.5%)	66366±19(102.6%)	57673±74(113.8%)	202056±110(107.3%)	93876±47(102.6%)
AlphaPept_rt_generic	29082±22(103.4%)	36839±16(100.9%)	15200±71(105.6%)	11250±43(102.3%)	44882±110(105.8%)	14482±95(113.4%)	9234±129(109.6%)	28977±92(112.8%)	31387±31(103.0%)	67216±12(103.9%)	56218±72(110.9%)	200041±152(106.3%)
Deeplc_hela_hf	28715±27(102.1%)	36806±17(100.8%)	15050±66(104.5%)	11255±23(102.3%)	44721±62(105.4%)	14208±62(111.2%)	9515±90(112.9%)	28522±87(111.0%)	31447±38(103.2%)		57645±82(113.7%)	201965±201(107.3%)
Prosit_2019_irt			14950±85(103.8%)	11288±34(102.6%)	44769±69(105.5%)	14746±101(115.4%)	9483±149(112.5%)	28889±85(112.4%)	31623±32(103.7%)	65630±22(101.4%)	57068±67(112.6%)	200350±130(106.4%)
Prosit_2020_irt_TMT													92787±50(101.4%)

### Sheet: MS2
	Arabidopsis Phospho	Mouse Phospho	I Marcu	II Marcu	I Pak DDA	I Pak DIA	I Ritz DIA	I Phulphagar timsTOF	II Phulphagar timsTOF	timsTOF Meier	Astral DIA Coon	Astral DIA Olsen	TMT11 Lung APOLLO
original	28118±27(100.0%)	36500±17(100.0%)	14401±78(100.0%)	10999±26(100.0%)	42427±150(100.0%)	12775±154(100.0%)	8426±100(100.0%)	25698±378(100.0%)	30483±59(100.0%)	64710±17(100.0%)	50678±64(100.0%)	188249±190(100.0%)	91495±41(100.0%)
DIA-NN_ms2	29283±22(104.1%)	37132±16(101.7%)	15273±47(106.1%)	11567±24(105.2%)	51310±88(120.9%)	17894±135(140.1%)	11840±119(140.5%)	28999±89(112.8%)	32599±49(106.9%)	65964±11(101.9%)	60741±52(119.9%)	214763±140(114.1%)	93270±53(101.9%)
AlphaPept_ms2_generic (QE or Lumos, depending on what is listed in respective papers)	29274±18(104.1%)	37152±13(101.8%)	16074±38(111.6%)	11701±10(106.4%)	53571±45(126.3%)	17531±82(137.2%)	11754±91(139.5%)	30470±71(118.6%)	32600±38(106.9%)	66123±17(102.2%)	60586±41(119.6%)	214399±97(113.9%)
AlphaPept_ms2_generic_timsTOF								30226±75(117.6%)	32337±31(106.1%)	66434±20(102.7%)	59716±39(117.8%)	209683±152(111.4%)
ms2pip_2021_HCD			15122±54(105.0%)	11304±20(102.8%)	52242±52(123.1%)	16485±79(129.0%)	11214±129(133.1%)				56203±49(110.9%)	203879±82(108.3%)
Prosit_2020_intensity_HCD			16020±46(111.2%)	11744±19(106.8%)	52777±90(124.4%)	18179±100(142.3%)	12133±132(144.0%)	30336±122(118.0%)	32518±91(106.7%)	65929±18(101.9%)	60280±45(118.9%)	214122±107(113.7%)
Prosit_2020_intensity_CID			16568±39(115.0%)	11264±23(102.4%)	45708±105(107.7%)
Prosit_2023_intensity_timsTOF								30606±80(119.1%)	33244±30(109.1%)	66494±15(102.8%)	60118±86(118.6%)	213081±108(113.2%)
Prosit_2020_intensity_TMT													93306±31(102.0%)

### Sheet: RT+MS2
	Arabidopsis Phospho	Mouse Phospho	I Marcu	II Marcu	I Pak DDA	I Pak DIA	I Ritz DIA	I Phulphagar timsTOF	II Phulphagar timsTOF	Astral DIA Coon	Astral DIA Olsen	TMT11 Lung APOLLO
original	28118±27(100.0%)	36500±17(100.0%)	14401±78(100.0%)	10999±26(100.0%)	42427±150(100.0%)	12775±154(100.0%)	8426±100(100.0%)	25698±378(100.0%)	30483±59(100.0%)	50678±64(100.0%)	188249±190(100.0%)	91495±41(100.0%)
DIA-NN+DIA-NN	29507±27(104.9%)	37148±17(101.8%)	16205±31(112.5%)	11765±15(107.0%)	52680±77(124.2%)	19175±107(150.1%)	13017±267(154.5%)	30923±60(120.3%)	33471±34(109.8%)	64514±41(127.3%)	222999±130(118.5%)	94871±34(103.7%)
AlphaPept_rt_generic+AlphaPept_ms2_generic	29790±14(105.9%)	37280±16(102.1%)
DIA-NN+Prosit_2020_intensity_CID			17125±34(118.9%)
Prosit_2019_irt+Prosit_2020_intensity_HCD				11840±17(107.6%)		19575±42(153.2%)
DIA-NN+AlphaPept_ms2_generic					54421±36(128.3%)
DIA-NN+Prosit_2020_intensity_HCD							12748±111(151.3%)
AlphaPept_rt_generic+Prosit_2023_intensity_timsTOF								32362±55(125.9%)
Prosit_2019_irt+Prosit_2023_intensity_timsTOF									34058±42(111.7%)
Deeplc_hela_hf+AlphaPept_ms2_generic										63605±37(125.5%)	222037±77(117.9%)
DIA-NN+Prosit_2020_intensity_TMT												94991±43(103.8%)
Prosit_2020_irt_TMT+Prosit_2020_intensity_TMT												94047±20(102.8%)
