## Supplemental Data 1 for "Koina: Democratizing machine learning for proteomics research"

### Sheet: Supplemental_Data_1
dataset	model	time	peptides predicted
DDA Arabidopsis Phospho (Mergner)	DIA-NN_ms2	24	276328
DDA Arabidopsis Phospho (Mergner)	DIA-NN_ms2	21	276328
DDA Arabidopsis Phospho (Mergner)	DIA-NN_ms2	23	276328
DDA Arabidopsis Phospho (Mergner)	DIA-NN_ms2	23	276328
DDA Arabidopsis Phospho (Mergner)	DIA-NN_ms2	22	276328
DDA Arabidopsis Phospho (Mergner)	DIA-NN_ms2	25	276328
DDA Arabidopsis Phospho (Mergner)	DIA-NN_ms2	22	276328
DDA Arabidopsis Phospho (Mergner)	DIA-NN_ms2	28	276328
DDA Arabidopsis Phospho (Mergner)	DIA-NN_ms2	24	276328
DDA Arabidopsis Phospho (Mergner)	DIA-NN_ms2	25	276328
DDA Arabidopsis Phospho (Mergner)	AlphaPept_ms2_generic	99.692	276328
DDA Arabidopsis Phospho (Mergner)	AlphaPept_ms2_generic	114.137	276328
DDA Arabidopsis Phospho (Mergner)	AlphaPept_ms2_generic	115.936	276328
DDA Arabidopsis Phospho (Mergner)	AlphaPept_ms2_generic	103.136	276328
DDA Arabidopsis Phospho (Mergner)	AlphaPept_ms2_generic	82.321	276328
DDA Arabidopsis Phospho (Mergner)	AlphaPept_ms2_generic	52.27	276328
DDA Arabidopsis Phospho (Mergner)	AlphaPept_ms2_generic	76.383	276328
DDA Arabidopsis Phospho (Mergner)	AlphaPept_ms2_generic	108.461	276328
DDA Arabidopsis Phospho (Mergner)	AlphaPept_ms2_generic	68.152	276328
DDA Arabidopsis Phospho (Mergner)	AlphaPept_ms2_generic	70.311	276328
DDA Arabidopsis Phospho (Mergner)	DIA-NN_rt	17	276328
DDA Arabidopsis Phospho (Mergner)	DIA-NN_rt	17	276328
DDA Arabidopsis Phospho (Mergner)	DIA-NN_rt	14	276328
DDA Arabidopsis Phospho (Mergner)	DIA-NN_rt	11	276328
DDA Arabidopsis Phospho (Mergner)	DIA-NN_rt	16	276328
DDA Arabidopsis Phospho (Mergner)	DIA-NN_rt	11	276328
DDA Arabidopsis Phospho (Mergner)	DIA-NN_rt	13	276328
DDA Arabidopsis Phospho (Mergner)	DIA-NN_rt	13	276328
DDA Arabidopsis Phospho (Mergner)	DIA-NN_rt	12	276328
DDA Arabidopsis Phospho (Mergner)	DIA-NN_rt	14	276328
DDA Arabidopsis Phospho (Mergner)	Deeplc_hela_hf	14.075	276328
DDA Arabidopsis Phospho (Mergner)	Deeplc_hela_hf	14.225	276328
DDA Arabidopsis Phospho (Mergner)	Deeplc_hela_hf	15.125	276328
DDA Arabidopsis Phospho (Mergner)	Deeplc_hela_hf	15.469	276328
DDA Arabidopsis Phospho (Mergner)	Deeplc_hela_hf	15.944	276328
DDA Arabidopsis Phospho (Mergner)	Deeplc_hela_hf	15.826	276328
DDA Arabidopsis Phospho (Mergner)	Deeplc_hela_hf	17.331	276328
DDA Arabidopsis Phospho (Mergner)	Deeplc_hela_hf	15.153	276328
DDA Arabidopsis Phospho (Mergner)	Deeplc_hela_hf	16.291	276328
DDA Arabidopsis Phospho (Mergner)	Deeplc_hela_hf	14.13	276328
DDA Arabidopsis Phospho (Mergner)	AlphaPept_rt_generic	9.136	276328
DDA Arabidopsis Phospho (Mergner)	AlphaPept_rt_generic	10.321	276328
DDA Arabidopsis Phospho (Mergner)	AlphaPept_rt_generic	9.83	276328
DDA Arabidopsis Phospho (Mergner)	AlphaPept_rt_generic	8.635	276328
DDA Arabidopsis Phospho (Mergner)	AlphaPept_rt_generic	9.396	276328
DDA Arabidopsis Phospho (Mergner)	AlphaPept_rt_generic	8.502	276328
DDA Arabidopsis Phospho (Mergner)	AlphaPept_rt_generic	8.517	276328
DDA Arabidopsis Phospho (Mergner)	AlphaPept_rt_generic	9.087	276328
DDA Arabidopsis Phospho (Mergner)	AlphaPept_rt_generic	9.118	276328
DDA Arabidopsis Phospho (Mergner)	AlphaPept_rt_generic	9.442	276328
DDA Mouse Phospho (Giansanti)	DIA-NN_ms2	30	164941
DDA Mouse Phospho (Giansanti)	DIA-NN_ms2	54	164941
DDA Mouse Phospho (Giansanti)	DIA-NN_ms2	37	164941
DDA Mouse Phospho (Giansanti)	DIA-NN_ms2	39	164941
DDA Mouse Phospho (Giansanti)	DIA-NN_ms2	36	164941
DDA Mouse Phospho (Giansanti)	DIA-NN_ms2	48	164941
DDA Mouse Phospho (Giansanti)	DIA-NN_ms2	39	164941
DDA Mouse Phospho (Giansanti)	DIA-NN_ms2	59	164941
DDA Mouse Phospho (Giansanti)	DIA-NN_ms2	61	164941
DDA Mouse Phospho (Giansanti)	DIA-NN_ms2	18	164941
DDA Mouse Phospho (Giansanti)	AlphaPept_ms2_generic	33.073	164941
DDA Mouse Phospho (Giansanti)	AlphaPept_ms2_generic	38.682	164941
DDA Mouse Phospho (Giansanti)	AlphaPept_ms2_generic	41.522	164941
DDA Mouse Phospho (Giansanti)	AlphaPept_ms2_generic	36.752	164941
DDA Mouse Phospho (Giansanti)	AlphaPept_ms2_generic	45.488	164941
DDA Mouse Phospho (Giansanti)	AlphaPept_ms2_generic	41.136	164941
DDA Mouse Phospho (Giansanti)	AlphaPept_ms2_generic	41.212	164941
DDA Mouse Phospho (Giansanti)	AlphaPept_ms2_generic	40.408	164941
DDA Mouse Phospho (Giansanti)	AlphaPept_ms2_generic	42.655	164941
DDA Mouse Phospho (Giansanti)	AlphaPept_ms2_generic	41.717	164941
DDA Mouse Phospho (Giansanti)	DIA-NN_rt	20	164941
DDA Mouse Phospho (Giansanti)	DIA-NN_rt	11	164941
DDA Mouse Phospho (Giansanti)	DIA-NN_rt	9	164941
DDA Mouse Phospho (Giansanti)	DIA-NN_rt	11	164941
DDA Mouse Phospho (Giansanti)	DIA-NN_rt	6	164941
DDA Mouse Phospho (Giansanti)	DIA-NN_rt	5	164941
DDA Mouse Phospho (Giansanti)	DIA-NN_rt	9	164941
DDA Mouse Phospho (Giansanti)	DIA-NN_rt	6	164941
DDA Mouse Phospho (Giansanti)	DIA-NN_rt	8	164941
DDA Mouse Phospho (Giansanti)	DIA-NN_rt	11	164941
DDA Mouse Phospho (Giansanti)	Deeplc_hela_hf	9.116	164941
DDA Mouse Phospho (Giansanti)	Deeplc_hela_hf	9.018	164941
DDA Mouse Phospho (Giansanti)	Deeplc_hela_hf	10.016	164941
DDA Mouse Phospho (Giansanti)	Deeplc_hela_hf	9.52	164941
DDA Mouse Phospho (Giansanti)	Deeplc_hela_hf	8.814	164941
DDA Mouse Phospho (Giansanti)	Deeplc_hela_hf	9.822	164941
DDA Mouse Phospho (Giansanti)	Deeplc_hela_hf	9.116	164941
DDA Mouse Phospho (Giansanti)	Deeplc_hela_hf	9.316	164941
DDA Mouse Phospho (Giansanti)	Deeplc_hela_hf	10.318	164941
DDA Mouse Phospho (Giansanti)	Deeplc_hela_hf	9.623	164941
DDA Mouse Phospho (Giansanti)	AlphaPept_rt_generic	6.621	164941
DDA Mouse Phospho (Giansanti)	AlphaPept_rt_generic	6.518	164941
DDA Mouse Phospho (Giansanti)	AlphaPept_rt_generic	5.913	164941
DDA Mouse Phospho (Giansanti)	AlphaPept_rt_generic	5.42	164941
DDA Mouse Phospho (Giansanti)	AlphaPept_rt_generic	5.511	164941
DDA Mouse Phospho (Giansanti)	AlphaPept_rt_generic	7.014	164941
DDA Mouse Phospho (Giansanti)	AlphaPept_rt_generic	5.712	164941
DDA Mouse Phospho (Giansanti)	AlphaPept_rt_generic	6.73	164941
DDA Mouse Phospho (Giansanti)	AlphaPept_rt_generic	5.617	164941
DDA Mouse Phospho (Giansanti)	AlphaPept_rt_generic	5.547	164941
HLA I Thermo (Marcu)	DIA-NN_ms2	7	41301
HLA I Thermo (Marcu)	DIA-NN_ms2	4	41301
HLA I Thermo (Marcu)	DIA-NN_ms2	21	41301
HLA I Thermo (Marcu)	DIA-NN_ms2	4	41301
HLA I Thermo (Marcu)	DIA-NN_ms2	4	41301
HLA I Thermo (Marcu)	DIA-NN_ms2	4	41301
HLA I Thermo (Marcu)	DIA-NN_ms2	6	41301
HLA I Thermo (Marcu)	DIA-NN_ms2	13	41301
HLA I Thermo (Marcu)	DIA-NN_ms2	6	41301
HLA I Thermo (Marcu)	DIA-NN_ms2	5	41301
HLA I Thermo (Marcu)	ms2pip_2021_HCD	7.962	41301
HLA I Thermo (Marcu)	ms2pip_2021_HCD	10.93	41301
HLA I Thermo (Marcu)	ms2pip_2021_HCD	11.217	41301
HLA I Thermo (Marcu)	ms2pip_2021_HCD	12.918	41301
HLA I Thermo (Marcu)	ms2pip_2021_HCD	10.628	41301
HLA I Thermo (Marcu)	ms2pip_2021_HCD	10.023	41301
HLA I Thermo (Marcu)	ms2pip_2021_HCD	10.429	41301
HLA I Thermo (Marcu)	ms2pip_2021_HCD	11.44	41301
HLA I Thermo (Marcu)	ms2pip_2021_HCD	11.131	41301
HLA I Thermo (Marcu)	ms2pip_2021_HCD	18.043	41301
HLA I Thermo (Marcu)	AlphaPept_ms2_generic	12.841	41301
HLA I Thermo (Marcu)	AlphaPept_ms2_generic	15.37	41301
HLA I Thermo (Marcu)	AlphaPept_ms2_generic	14.116	41301
HLA I Thermo (Marcu)	AlphaPept_ms2_generic	13.019	41301
HLA I Thermo (Marcu)	AlphaPept_ms2_generic	12.836	41301
HLA I Thermo (Marcu)	AlphaPept_ms2_generic	10.547	41301
HLA I Thermo (Marcu)	AlphaPept_ms2_generic	13.118	41301
HLA I Thermo (Marcu)	AlphaPept_ms2_generic	16.838	41301
HLA I Thermo (Marcu)	AlphaPept_ms2_generic	13.038	41301
HLA I Thermo (Marcu)	AlphaPept_ms2_generic	18.775	41301
HLA I Thermo (Marcu)	Prosit_2020_intensity_CID	21.142	41301
HLA I Thermo (Marcu)	Prosit_2020_intensity_CID	20.637	41301
HLA I Thermo (Marcu)	Prosit_2020_intensity_CID	16.936	41301
HLA I Thermo (Marcu)	Prosit_2020_intensity_CID	14.081	41301
HLA I Thermo (Marcu)	Prosit_2020_intensity_CID	14.836	41301
HLA I Thermo (Marcu)	Prosit_2020_intensity_CID	16.07	41301
HLA I Thermo (Marcu)	Prosit_2020_intensity_CID	16.451	41301
HLA I Thermo (Marcu)	Prosit_2020_intensity_CID	25.386	41301
HLA I Thermo (Marcu)	Prosit_2020_intensity_CID	13.666	41301
HLA I Thermo (Marcu)	Prosit_2020_intensity_CID	24.586	41301
HLA I Thermo (Marcu)	Prosit_2020_intensity_HCD	17.432	41301
HLA I Thermo (Marcu)	Prosit_2020_intensity_HCD	16.362	41301
HLA I Thermo (Marcu)	Prosit_2020_intensity_HCD	18.121	41301
HLA I Thermo (Marcu)	Prosit_2020_intensity_HCD	15.642	41301
HLA I Thermo (Marcu)	Prosit_2020_intensity_HCD	19.707	41301
HLA I Thermo (Marcu)	Prosit_2020_intensity_HCD	14.922	41301
HLA I Thermo (Marcu)	Prosit_2020_intensity_HCD	17.347	41301
HLA I Thermo (Marcu)	Prosit_2020_intensity_HCD	19.36	41301
HLA I Thermo (Marcu)	Prosit_2020_intensity_HCD	16.124	41301
HLA I Thermo (Marcu)	Prosit_2020_intensity_HCD	16.664	41301
HLA I Thermo (Marcu)	DIA-NN_rt	1	41301
HLA I Thermo (Marcu)	DIA-NN_rt	2	41301
HLA I Thermo (Marcu)	DIA-NN_rt	2	41301
HLA I Thermo (Marcu)	DIA-NN_rt	1	41301
HLA I Thermo (Marcu)	DIA-NN_rt	1	41301
HLA I Thermo (Marcu)	DIA-NN_rt	1	41301
HLA I Thermo (Marcu)	DIA-NN_rt	1	41301
HLA I Thermo (Marcu)	DIA-NN_rt	1	41301
HLA I Thermo (Marcu)	DIA-NN_rt	1	41301
HLA I Thermo (Marcu)	DIA-NN_rt	1	41301
HLA I Thermo (Marcu)	Deeplc_hela_hf	2.948	41301
HLA I Thermo (Marcu)	Deeplc_hela_hf	3.207	41301
HLA I Thermo (Marcu)	Deeplc_hela_hf	2.806	41301
HLA I Thermo (Marcu)	Deeplc_hela_hf	2.706	41301
HLA I Thermo (Marcu)	Deeplc_hela_hf	2.733	41301
HLA I Thermo (Marcu)	Deeplc_hela_hf	2.81	41301
HLA I Thermo (Marcu)	Deeplc_hela_hf	2.707	41301
HLA I Thermo (Marcu)	Deeplc_hela_hf	2.706	41301
HLA I Thermo (Marcu)	Deeplc_hela_hf	2.718	41301
HLA I Thermo (Marcu)	Deeplc_hela_hf	2.718	41301
HLA I Thermo (Marcu)	AlphaPept_rt_generic	2.31	41301
HLA I Thermo (Marcu)	AlphaPept_rt_generic	2.206	41301
HLA I Thermo (Marcu)	AlphaPept_rt_generic	2.806	41301
HLA I Thermo (Marcu)	AlphaPept_rt_generic	4.115	41301
HLA I Thermo (Marcu)	AlphaPept_rt_generic	2.615	41301
HLA I Thermo (Marcu)	AlphaPept_rt_generic	2.225	41301
HLA I Thermo (Marcu)	AlphaPept_rt_generic	2.205	41301
HLA I Thermo (Marcu)	AlphaPept_rt_generic	2.22	41301
HLA I Thermo (Marcu)	AlphaPept_rt_generic	2.205	41301
HLA I Thermo (Marcu)	AlphaPept_rt_generic	3.414	41301
HLA I Thermo (Marcu)	Prosit_2019_irt	2.606	41301
HLA I Thermo (Marcu)	Prosit_2019_irt	2.933	41301
HLA I Thermo (Marcu)	Prosit_2019_irt	2.506	41301
HLA I Thermo (Marcu)	Prosit_2019_irt	2.915	41301
HLA I Thermo (Marcu)	Prosit_2019_irt	2.606	41301
HLA I Thermo (Marcu)	Prosit_2019_irt	2.307	41301
HLA I Thermo (Marcu)	Prosit_2019_irt	2.619	41301
HLA I Thermo (Marcu)	Prosit_2019_irt	2.815	41301
HLA I Thermo (Marcu)	Prosit_2019_irt	2.225	41301
HLA I Thermo (Marcu)	Prosit_2019_irt	2.505	41301
HLA II Thermo (Marcu)	DIA-NN_ms2	9	64952
HLA II Thermo (Marcu)	DIA-NN_ms2	27	64952
HLA II Thermo (Marcu)	DIA-NN_ms2	24	64952
HLA II Thermo (Marcu)	DIA-NN_ms2	18	64952
HLA II Thermo (Marcu)	DIA-NN_ms2	15	64952
HLA II Thermo (Marcu)	DIA-NN_ms2	10	64952
HLA II Thermo (Marcu)	DIA-NN_ms2	14	64952
HLA II Thermo (Marcu)	DIA-NN_ms2	14	64952
HLA II Thermo (Marcu)	DIA-NN_ms2	20	64952
HLA II Thermo (Marcu)	DIA-NN_ms2	26	64952
HLA II Thermo (Marcu)	ms2pip_2021_HCD	21.642	64952
HLA II Thermo (Marcu)	ms2pip_2021_HCD	16.538	64952
HLA II Thermo (Marcu)	ms2pip_2021_HCD	17.02	64952
HLA II Thermo (Marcu)	ms2pip_2021_HCD	15.821	64952
HLA II Thermo (Marcu)	ms2pip_2021_HCD	16.631	64952
HLA II Thermo (Marcu)	ms2pip_2021_HCD	16.121	64952
HLA II Thermo (Marcu)	ms2pip_2021_HCD	15.819	64952
HLA II Thermo (Marcu)	ms2pip_2021_HCD	15.528	64952
HLA II Thermo (Marcu)	ms2pip_2021_HCD	16.219	64952
HLA II Thermo (Marcu)	ms2pip_2021_HCD	17.123	64952
HLA II Thermo (Marcu)	AlphaPept_ms2_generic	17.936	64952
HLA II Thermo (Marcu)	AlphaPept_ms2_generic	27.95	64952
HLA II Thermo (Marcu)	AlphaPept_ms2_generic	31.043	64952
HLA II Thermo (Marcu)	AlphaPept_ms2_generic	30.805	64952
HLA II Thermo (Marcu)	AlphaPept_ms2_generic	32.035	64952
HLA II Thermo (Marcu)	AlphaPept_ms2_generic	33.714	64952
HLA II Thermo (Marcu)	AlphaPept_ms2_generic	40.851	64952
HLA II Thermo (Marcu)	AlphaPept_ms2_generic	28.435	64952
HLA II Thermo (Marcu)	AlphaPept_ms2_generic	28.941	64952
HLA II Thermo (Marcu)	AlphaPept_ms2_generic	30.33	64952
HLA II Thermo (Marcu)	Prosit_2020_intensity_HCD	25.353	64952
HLA II Thermo (Marcu)	Prosit_2020_intensity_HCD	24.948	64952
HLA II Thermo (Marcu)	Prosit_2020_intensity_HCD	24.56	64952
HLA II Thermo (Marcu)	Prosit_2020_intensity_HCD	20.86	64952
HLA II Thermo (Marcu)	Prosit_2020_intensity_HCD	30.809	64952
HLA II Thermo (Marcu)	Prosit_2020_intensity_HCD	26.331	64952
HLA II Thermo (Marcu)	Prosit_2020_intensity_HCD	19.694	64952
HLA II Thermo (Marcu)	Prosit_2020_intensity_HCD	21.239	64952
HLA II Thermo (Marcu)	Prosit_2020_intensity_HCD	22.168	64952
HLA II Thermo (Marcu)	Prosit_2020_intensity_HCD	23.742	64952
HLA II Thermo (Marcu)	Prosit_2020_intensity_CID	19.627	64952
HLA II Thermo (Marcu)	Prosit_2020_intensity_CID	21.597	64952
HLA II Thermo (Marcu)	Prosit_2020_intensity_CID	23.598	64952
HLA II Thermo (Marcu)	Prosit_2020_intensity_CID	26.763	64952
HLA II Thermo (Marcu)	Prosit_2020_intensity_CID	25.946	64952
HLA II Thermo (Marcu)	Prosit_2020_intensity_CID	22.092	64952
HLA II Thermo (Marcu)	Prosit_2020_intensity_CID	26.936	64952
HLA II Thermo (Marcu)	Prosit_2020_intensity_CID	25.415	64952
HLA II Thermo (Marcu)	Prosit_2020_intensity_CID	30.158	64952
HLA II Thermo (Marcu)	Prosit_2020_intensity_CID	27.007	64952
HLA II Thermo (Marcu)	DIA-NN_rt	1	64952
HLA II Thermo (Marcu)	DIA-NN_rt	1	64952
HLA II Thermo (Marcu)	DIA-NN_rt	2	64952
HLA II Thermo (Marcu)	DIA-NN_rt	2	64952
HLA II Thermo (Marcu)	DIA-NN_rt	2	64952
HLA II Thermo (Marcu)	DIA-NN_rt	2	64952
HLA II Thermo (Marcu)	DIA-NN_rt	3	64952
HLA II Thermo (Marcu)	DIA-NN_rt	2	64952
HLA II Thermo (Marcu)	DIA-NN_rt	4	64952
HLA II Thermo (Marcu)	DIA-NN_rt	4	64952
HLA II Thermo (Marcu)	Deeplc_hela_hf	4.509	64952
HLA II Thermo (Marcu)	Deeplc_hela_hf	4.609	64952
HLA II Thermo (Marcu)	Deeplc_hela_hf	4.41	64952
HLA II Thermo (Marcu)	Deeplc_hela_hf	4.509	64952
HLA II Thermo (Marcu)	Deeplc_hela_hf	4.809	64952
HLA II Thermo (Marcu)	Deeplc_hela_hf	4.809	64952
HLA II Thermo (Marcu)	Deeplc_hela_hf	5.21	64952
HLA II Thermo (Marcu)	Deeplc_hela_hf	4.809	64952
HLA II Thermo (Marcu)	Deeplc_hela_hf	4.809	64952
HLA II Thermo (Marcu)	Deeplc_hela_hf	4.61	64952
HLA II Thermo (Marcu)	AlphaPept_rt_generic	3.108	64952
HLA II Thermo (Marcu)	AlphaPept_rt_generic	3.008	64952
HLA II Thermo (Marcu)	AlphaPept_rt_generic	2.807	64952
HLA II Thermo (Marcu)	AlphaPept_rt_generic	2.908	64952
HLA II Thermo (Marcu)	AlphaPept_rt_generic	3.106	64952
HLA II Thermo (Marcu)	AlphaPept_rt_generic	2.808	64952
HLA II Thermo (Marcu)	AlphaPept_rt_generic	3.007	64952
HLA II Thermo (Marcu)	AlphaPept_rt_generic	2.907	64952
HLA II Thermo (Marcu)	AlphaPept_rt_generic	3.307	64952
HLA II Thermo (Marcu)	AlphaPept_rt_generic	3.308	64952
HLA II Thermo (Marcu)	Prosit_2019_irt	3.106	64952
HLA II Thermo (Marcu)	Prosit_2019_irt	3.009	64952
HLA II Thermo (Marcu)	Prosit_2019_irt	2.907	64952
HLA II Thermo (Marcu)	Prosit_2019_irt	2.906	64952
HLA II Thermo (Marcu)	Prosit_2019_irt	3.029	64952
HLA II Thermo (Marcu)	Prosit_2019_irt	3.109	64952
HLA II Thermo (Marcu)	Prosit_2019_irt	2.707	64952
HLA II Thermo (Marcu)	Prosit_2019_irt	3.208	64952
HLA II Thermo (Marcu)	Prosit_2019_irt	2.908	64952
HLA II Thermo (Marcu)	Prosit_2019_irt	2.906	64952
HLA I Thermo (Pak)	DIA-NN_ms2	15	195960
HLA I Thermo (Pak)	DIA-NN_ms2	13	195960
HLA I Thermo (Pak)	DIA-NN_ms2	9	195960
HLA I Thermo (Pak)	DIA-NN_ms2	19	195960
HLA I Thermo (Pak)	DIA-NN_ms2	11	195960
HLA I Thermo (Pak)	DIA-NN_ms2	13	195960
HLA I Thermo (Pak)	DIA-NN_ms2	14	195960
HLA I Thermo (Pak)	DIA-NN_ms2	12	195960
HLA I Thermo (Pak)	DIA-NN_ms2	9	195960
HLA I Thermo (Pak)	DIA-NN_ms2	9	195960
HLA I Thermo (Pak)	ms2pip_2021_HCD	24.28	195960
HLA I Thermo (Pak)	ms2pip_2021_HCD	21.663	195960
HLA I Thermo (Pak)	ms2pip_2021_HCD	18.586	195960
HLA I Thermo (Pak)	ms2pip_2021_HCD	20.394	195960
HLA I Thermo (Pak)	ms2pip_2021_HCD	20.235	195960
HLA I Thermo (Pak)	ms2pip_2021_HCD	20.231	195960
HLA I Thermo (Pak)	ms2pip_2021_HCD	18.837	195960
HLA I Thermo (Pak)	ms2pip_2021_HCD	22.696	195960
HLA I Thermo (Pak)	ms2pip_2021_HCD	23.784	195960
HLA I Thermo (Pak)	ms2pip_2021_HCD	23.168	195960
HLA I Thermo (Pak)	AlphaPept_ms2_generic	26.878	195960
HLA I Thermo (Pak)	AlphaPept_ms2_generic	29.792	195960
HLA I Thermo (Pak)	AlphaPept_ms2_generic	27.86	195960
HLA I Thermo (Pak)	AlphaPept_ms2_generic	32.665	195960
HLA I Thermo (Pak)	AlphaPept_ms2_generic	29.35	195960
HLA I Thermo (Pak)	AlphaPept_ms2_generic	30.083	195960
HLA I Thermo (Pak)	AlphaPept_ms2_generic	28.009	195960
HLA I Thermo (Pak)	AlphaPept_ms2_generic	30.041	195960
HLA I Thermo (Pak)	AlphaPept_ms2_generic	28.572	195960
HLA I Thermo (Pak)	AlphaPept_ms2_generic	27.994	195960
HLA I Thermo (Pak)	Prosit_2020_intensity_HCD	31.1	195960
HLA I Thermo (Pak)	Prosit_2020_intensity_HCD	32.229	195960
HLA I Thermo (Pak)	Prosit_2020_intensity_HCD	34.601	195960
HLA I Thermo (Pak)	Prosit_2020_intensity_HCD	31.815	195960
HLA I Thermo (Pak)	Prosit_2020_intensity_HCD	32.658	195960
HLA I Thermo (Pak)	Prosit_2020_intensity_HCD	34.751	195960
HLA I Thermo (Pak)	Prosit_2020_intensity_HCD	33.406	195960
HLA I Thermo (Pak)	Prosit_2020_intensity_HCD	38.444	195960
HLA I Thermo (Pak)	Prosit_2020_intensity_HCD	51.33	195960
HLA I Thermo (Pak)	Prosit_2020_intensity_HCD	37.462	195960
HLA I Thermo (Pak)	Prosit_2020_intensity_CID	37.292	195960
HLA I Thermo (Pak)	Prosit_2020_intensity_CID	41.747	195960
HLA I Thermo (Pak)	Prosit_2020_intensity_CID	32.994	195960
HLA I Thermo (Pak)	Prosit_2020_intensity_CID	45.392	195960
HLA I Thermo (Pak)	Prosit_2020_intensity_CID	44.599	195960
HLA I Thermo (Pak)	Prosit_2020_intensity_CID	33.951	195960
HLA I Thermo (Pak)	Prosit_2020_intensity_CID	32.738	195960
HLA I Thermo (Pak)	Prosit_2020_intensity_CID	33.756	195960
HLA I Thermo (Pak)	Prosit_2020_intensity_CID	33.19	195960
HLA I Thermo (Pak)	Prosit_2020_intensity_CID	42.986	195960
HLA I Thermo (Pak)	DIA-NN_rt	2	195960
HLA I Thermo (Pak)	DIA-NN_rt	2	195960
HLA I Thermo (Pak)	DIA-NN_rt	3	195960
HLA I Thermo (Pak)	DIA-NN_rt	2	195960
HLA I Thermo (Pak)	DIA-NN_rt	2	195960
HLA I Thermo (Pak)	DIA-NN_rt	2	195960
HLA I Thermo (Pak)	DIA-NN_rt	2	195960
HLA I Thermo (Pak)	DIA-NN_rt	2	195960
HLA I Thermo (Pak)	DIA-NN_rt	2	195960
HLA I Thermo (Pak)	DIA-NN_rt	2	195960
HLA I Thermo (Pak)	Deeplc_hela_hf	7.125	195960
HLA I Thermo (Pak)	Deeplc_hela_hf	6.85	195960
HLA I Thermo (Pak)	Deeplc_hela_hf	6.916	195960
HLA I Thermo (Pak)	Deeplc_hela_hf	6.913	195960
HLA I Thermo (Pak)	Deeplc_hela_hf	7.118	195960
HLA I Thermo (Pak)	Deeplc_hela_hf	6.814	195960
HLA I Thermo (Pak)	Deeplc_hela_hf	7.515	195960
HLA I Thermo (Pak)	Deeplc_hela_hf	6.917	195960
HLA I Thermo (Pak)	Deeplc_hela_hf	11.824	195960
HLA I Thermo (Pak)	Deeplc_hela_hf	21.129	195960
HLA I Thermo (Pak)	AlphaPept_rt_generic	5.434	195960
HLA I Thermo (Pak)	AlphaPept_rt_generic	5.626	195960
HLA I Thermo (Pak)	AlphaPept_rt_generic	5.311	195960
HLA I Thermo (Pak)	AlphaPept_rt_generic	5.524	195960
HLA I Thermo (Pak)	AlphaPept_rt_generic	5.112	195960
HLA I Thermo (Pak)	AlphaPept_rt_generic	5.545	195960
HLA I Thermo (Pak)	AlphaPept_rt_generic	6.412	195960
HLA I Thermo (Pak)	AlphaPept_rt_generic	6.725	195960
HLA I Thermo (Pak)	AlphaPept_rt_generic	5.813	195960
HLA I Thermo (Pak)	AlphaPept_rt_generic	5.098	195960
HLA I Thermo (Pak)	Prosit_2019_irt	5.113	195960
HLA I Thermo (Pak)	Prosit_2019_irt	5.357	195960
HLA I Thermo (Pak)	Prosit_2019_irt	6.527	195960
HLA I Thermo (Pak)	Prosit_2019_irt	7.058	195960
HLA I Thermo (Pak)	Prosit_2019_irt	5.832	195960
HLA I Thermo (Pak)	Prosit_2019_irt	6.373	195960
HLA I Thermo (Pak)	Prosit_2019_irt	5.319	195960
HLA I Thermo (Pak)	Prosit_2019_irt	5.221	195960
HLA I Thermo (Pak)	Prosit_2019_irt	5.813	195960
HLA I Thermo (Pak)	Prosit_2019_irt	5.513	195960
HLA I DIA (Pak)	DIA-NN_ms2	32	506895
HLA I DIA (Pak)	DIA-NN_ms2	42	506895
HLA I DIA (Pak)	DIA-NN_ms2	35	506895
HLA I DIA (Pak)	DIA-NN_ms2	28	506895
HLA I DIA (Pak)	DIA-NN_ms2	31	506895
HLA I DIA (Pak)	DIA-NN_ms2	32	506895
HLA I DIA (Pak)	DIA-NN_ms2	26	506895
HLA I DIA (Pak)	DIA-NN_ms2	41	506895
HLA I DIA (Pak)	DIA-NN_ms2	35	506895
HLA I DIA (Pak)	DIA-NN_ms2	42	506895
HLA I DIA (Pak)	ms2pip_2021_HCD	54.298	506895
HLA I DIA (Pak)	ms2pip_2021_HCD	60.987	506895
HLA I DIA (Pak)	ms2pip_2021_HCD	71.771	506895
HLA I DIA (Pak)	ms2pip_2021_HCD	80.962	506895
HLA I DIA (Pak)	ms2pip_2021_HCD	73.986	506895
HLA I DIA (Pak)	ms2pip_2021_HCD	67.733	506895
HLA I DIA (Pak)	ms2pip_2021_HCD	68.862	506895
HLA I DIA (Pak)	ms2pip_2021_HCD	61.717	506895
HLA I DIA (Pak)	ms2pip_2021_HCD	74.039	506895
HLA I DIA (Pak)	ms2pip_2021_HCD	65.939	506895
HLA I DIA (Pak)	AlphaPept_ms2_generic	80.315	506895
HLA I DIA (Pak)	AlphaPept_ms2_generic	141.205	506895
HLA I DIA (Pak)	AlphaPept_ms2_generic	136.414	506895
HLA I DIA (Pak)	AlphaPept_ms2_generic	87.361	506895
HLA I DIA (Pak)	AlphaPept_ms2_generic	75.423	506895
HLA I DIA (Pak)	AlphaPept_ms2_generic	87.812	506895
HLA I DIA (Pak)	AlphaPept_ms2_generic	76.311	506895
HLA I DIA (Pak)	AlphaPept_ms2_generic	85.617	506895
HLA I DIA (Pak)	AlphaPept_ms2_generic	107.113	506895
HLA I DIA (Pak)	AlphaPept_ms2_generic	95.026	506895
HLA I DIA (Pak)	Prosit_2020_intensity_HCD	124.024	506895
HLA I DIA (Pak)	Prosit_2020_intensity_HCD	146.062	506895
HLA I DIA (Pak)	Prosit_2020_intensity_HCD	87.485	506895
HLA I DIA (Pak)	Prosit_2020_intensity_HCD	131.481	506895
HLA I DIA (Pak)	Prosit_2020_intensity_HCD	131.665	506895
HLA I DIA (Pak)	Prosit_2020_intensity_HCD	140.456	506895
HLA I DIA (Pak)	Prosit_2020_intensity_HCD	147.485	506895
HLA I DIA (Pak)	Prosit_2020_intensity_HCD	119.921	506895
HLA I DIA (Pak)	Prosit_2020_intensity_HCD	141.004	506895
HLA I DIA (Pak)	Prosit_2020_intensity_HCD	155.592	506895
HLA I DIA (Pak)	DIA-NN_rt	6	506895
HLA I DIA (Pak)	DIA-NN_rt	12	506895
HLA I DIA (Pak)	DIA-NN_rt	9	506895
HLA I DIA (Pak)	DIA-NN_rt	9	506895
HLA I DIA (Pak)	DIA-NN_rt	9	506895
HLA I DIA (Pak)	DIA-NN_rt	6	506895
HLA I DIA (Pak)	DIA-NN_rt	6	506895
HLA I DIA (Pak)	DIA-NN_rt	6	506895
HLA I DIA (Pak)	DIA-NN_rt	6	506895
HLA I DIA (Pak)	DIA-NN_rt	6	506895
HLA I DIA (Pak)	Deeplc_hela_hf	30.655	506895
HLA I DIA (Pak)	Deeplc_hela_hf	21.838	506895
HLA I DIA (Pak)	Deeplc_hela_hf	22.877	506895
HLA I DIA (Pak)	Deeplc_hela_hf	20.182	506895
HLA I DIA (Pak)	Deeplc_hela_hf	23.158	506895
HLA I DIA (Pak)	Deeplc_hela_hf	21.991	506895
HLA I DIA (Pak)	Deeplc_hela_hf	20.942	506895
HLA I DIA (Pak)	Deeplc_hela_hf	19.772	506895
HLA I DIA (Pak)	Deeplc_hela_hf	20.97	506895
HLA I DIA (Pak)	Deeplc_hela_hf	21.445	506895
HLA I DIA (Pak)	AlphaPept_rt_generic	19.28	506895
HLA I DIA (Pak)	AlphaPept_rt_generic	13.633	506895
HLA I DIA (Pak)	AlphaPept_rt_generic	14.776	506895
HLA I DIA (Pak)	AlphaPept_rt_generic	13.258	506895
HLA I DIA (Pak)	AlphaPept_rt_generic	13.554	506895
HLA I DIA (Pak)	AlphaPept_rt_generic	13.036	506895
HLA I DIA (Pak)	AlphaPept_rt_generic	13.834	506895
HLA I DIA (Pak)	AlphaPept_rt_generic	11.942	506895
HLA I DIA (Pak)	AlphaPept_rt_generic	12.296	506895
HLA I DIA (Pak)	AlphaPept_rt_generic	13.737	506895
HLA I DIA (Pak)	Prosit_2019_irt	12.608	506895
HLA I DIA (Pak)	Prosit_2019_irt	13.735	506895
HLA I DIA (Pak)	Prosit_2019_irt	14.087	506895
HLA I DIA (Pak)	Prosit_2019_irt	12.19	506895
HLA I DIA (Pak)	Prosit_2019_irt	13.733	506895
HLA I DIA (Pak)	Prosit_2019_irt	13.178	506895
HLA I DIA (Pak)	Prosit_2019_irt	12.457	506895
HLA I DIA (Pak)	Prosit_2019_irt	13.083	506895
HLA I DIA (Pak)	Prosit_2019_irt	13.028	506895
HLA I DIA (Pak)	Prosit_2019_irt	14.029	506895
HLA I DIA (Ritz)	DIA-NN_ms2	12	233067
HLA I DIA (Ritz)	DIA-NN_ms2	13	233067
HLA I DIA (Ritz)	DIA-NN_ms2	12	233067
HLA I DIA (Ritz)	DIA-NN_ms2	12	233067
HLA I DIA (Ritz)	DIA-NN_ms2	13	233067
HLA I DIA (Ritz)	DIA-NN_ms2	15	233067
HLA I DIA (Ritz)	DIA-NN_ms2	13	233067
HLA I DIA (Ritz)	DIA-NN_ms2	17	233067
HLA I DIA (Ritz)	DIA-NN_ms2	17	233067
HLA I DIA (Ritz)	DIA-NN_ms2	15	233067
HLA I DIA (Ritz)	ms2pip_2021_HCD	37.424	233067
HLA I DIA (Ritz)	ms2pip_2021_HCD	31.249	233067
HLA I DIA (Ritz)	ms2pip_2021_HCD	29.342	233067
HLA I DIA (Ritz)	ms2pip_2021_HCD	37.372	233067
HLA I DIA (Ritz)	ms2pip_2021_HCD	41.86	233067
HLA I DIA (Ritz)	ms2pip_2021_HCD	33.799	233067
HLA I DIA (Ritz)	ms2pip_2021_HCD	37.654	233067
HLA I DIA (Ritz)	ms2pip_2021_HCD	28.374	233067
HLA I DIA (Ritz)	ms2pip_2021_HCD	27.646	233067
HLA I DIA (Ritz)	ms2pip_2021_HCD	34.952	233067
HLA I DIA (Ritz)	AlphaPept_ms2_generic	45.653	233067
HLA I DIA (Ritz)	AlphaPept_ms2_generic	43.817	233067
HLA I DIA (Ritz)	AlphaPept_ms2_generic	61.866	233067
HLA I DIA (Ritz)	AlphaPept_ms2_generic	41.016	233067
HLA I DIA (Ritz)	AlphaPept_ms2_generic	38.014	233067
HLA I DIA (Ritz)	AlphaPept_ms2_generic	41.157	233067
HLA I DIA (Ritz)	AlphaPept_ms2_generic	45.751	233067
HLA I DIA (Ritz)	AlphaPept_ms2_generic	42.425	233067
HLA I DIA (Ritz)	AlphaPept_ms2_generic	37.776	233067
HLA I DIA (Ritz)	AlphaPept_ms2_generic	46.342	233067
HLA I DIA (Ritz)	Prosit_2020_intensity_HCD	76.187	233067
HLA I DIA (Ritz)	Prosit_2020_intensity_HCD	73.99	233067
HLA I DIA (Ritz)	Prosit_2020_intensity_HCD	84.061	233067
HLA I DIA (Ritz)	Prosit_2020_intensity_HCD	56.924	233067
HLA I DIA (Ritz)	Prosit_2020_intensity_HCD	72.552	233067
HLA I DIA (Ritz)	Prosit_2020_intensity_HCD	98.967	233067
HLA I DIA (Ritz)	Prosit_2020_intensity_HCD	47.287	233067
HLA I DIA (Ritz)	Prosit_2020_intensity_HCD	85.851	233067
HLA I DIA (Ritz)	Prosit_2020_intensity_HCD	67.065	233067
HLA I DIA (Ritz)	Prosit_2020_intensity_HCD	38.329	233067
HLA I DIA (Ritz)	DIA-NN_rt	2	233067
HLA I DIA (Ritz)	DIA-NN_rt	3	233067
HLA I DIA (Ritz)	DIA-NN_rt	3	233067
HLA I DIA (Ritz)	DIA-NN_rt	3	233067
HLA I DIA (Ritz)	DIA-NN_rt	2	233067
HLA I DIA (Ritz)	DIA-NN_rt	3	233067
HLA I DIA (Ritz)	DIA-NN_rt	4	233067
HLA I DIA (Ritz)	DIA-NN_rt	2	233067
HLA I DIA (Ritz)	DIA-NN_rt	4	233067
HLA I DIA (Ritz)	DIA-NN_rt	3	233067
HLA I DIA (Ritz)	Deeplc_hela_hf	14.378	233067
HLA I DIA (Ritz)	Deeplc_hela_hf	55.247	233067
HLA I DIA (Ritz)	Deeplc_hela_hf	31.046	233067
HLA I DIA (Ritz)	Deeplc_hela_hf	9.118	233067
HLA I DIA (Ritz)	Deeplc_hela_hf	9.218	233067
HLA I DIA (Ritz)	Deeplc_hela_hf	9.538	233067
HLA I DIA (Ritz)	Deeplc_hela_hf	10.318	233067
HLA I DIA (Ritz)	Deeplc_hela_hf	9.561	233067
HLA I DIA (Ritz)	Deeplc_hela_hf	10.117	233067
HLA I DIA (Ritz)	Deeplc_hela_hf	10.52	233067
HLA I DIA (Ritz)	AlphaPept_rt_generic	7.343	233067
HLA I DIA (Ritz)	AlphaPept_rt_generic	6.769	233067
HLA I DIA (Ritz)	AlphaPept_rt_generic	6.468	233067
HLA I DIA (Ritz)	AlphaPept_rt_generic	6.313	233067
HLA I DIA (Ritz)	AlphaPept_rt_generic	6.258	233067
HLA I DIA (Ritz)	AlphaPept_rt_generic	6.614	233067
HLA I DIA (Ritz)	AlphaPept_rt_generic	6.515	233067
HLA I DIA (Ritz)	AlphaPept_rt_generic	6.444	233067
HLA I DIA (Ritz)	AlphaPept_rt_generic	7.416	233067
HLA I DIA (Ritz)	AlphaPept_rt_generic	6.514	233067
HLA I DIA (Ritz)	Prosit_2019_irt	6.466	233067
HLA I DIA (Ritz)	Prosit_2019_irt	6.616	233067
HLA I DIA (Ritz)	Prosit_2019_irt	5.915	233067
HLA I DIA (Ritz)	Prosit_2019_irt	6.414	233067
HLA I DIA (Ritz)	Prosit_2019_irt	6.317	233067
HLA I DIA (Ritz)	Prosit_2019_irt	6.615	233067
HLA I DIA (Ritz)	Prosit_2019_irt	7.624	233067
HLA I DIA (Ritz)	Prosit_2019_irt	6.729	233067
HLA I DIA (Ritz)	Prosit_2019_irt	6.959	233067
HLA I DIA (Ritz)	Prosit_2019_irt	6.79	233067
HLA I SCP (Phulphagar)	DIA-NN_ms2	14	262473
HLA I SCP (Phulphagar)	DIA-NN_ms2	16	262473
HLA I SCP (Phulphagar)	DIA-NN_ms2	17	262473
HLA I SCP (Phulphagar)	DIA-NN_ms2	12	262473
HLA I SCP (Phulphagar)	DIA-NN_ms2	12	262473
HLA I SCP (Phulphagar)	DIA-NN_ms2	13	262473
HLA I SCP (Phulphagar)	DIA-NN_ms2	15	262473
HLA I SCP (Phulphagar)	DIA-NN_ms2	15	262473
HLA I SCP (Phulphagar)	DIA-NN_ms2	12	262473
HLA I SCP (Phulphagar)	DIA-NN_ms2	18	262473
HLA I SCP (Phulphagar)	AlphaPept_ms2_generic	36.59	262473
HLA I SCP (Phulphagar)	AlphaPept_ms2_generic	43.789	262473
HLA I SCP (Phulphagar)	AlphaPept_ms2_generic	42.768	262473
HLA I SCP (Phulphagar)	AlphaPept_ms2_generic	49.556	262473
HLA I SCP (Phulphagar)	AlphaPept_ms2_generic	49.25	262473
HLA I SCP (Phulphagar)	AlphaPept_ms2_generic	40.65	262473
HLA I SCP (Phulphagar)	AlphaPept_ms2_generic	35.456	262473
HLA I SCP (Phulphagar)	AlphaPept_ms2_generic	53.972	262473
HLA I SCP (Phulphagar)	AlphaPept_ms2_generic	60.772	262473
HLA I SCP (Phulphagar)	AlphaPept_ms2_generic	69.675	262473
HLA I SCP (Phulphagar)	Prosit_2020_intensity_HCD	45.588	262473
HLA I SCP (Phulphagar)	Prosit_2020_intensity_HCD	60.028	262473
HLA I SCP (Phulphagar)	Prosit_2020_intensity_HCD	40.157	262473
HLA I SCP (Phulphagar)	Prosit_2020_intensity_HCD	46.989	262473
HLA I SCP (Phulphagar)	Prosit_2020_intensity_HCD	40.205	262473
HLA I SCP (Phulphagar)	Prosit_2020_intensity_HCD	57.309	262473
HLA I SCP (Phulphagar)	Prosit_2020_intensity_HCD	48.428	262473
HLA I SCP (Phulphagar)	Prosit_2020_intensity_HCD	54.224	262473
HLA I SCP (Phulphagar)	Prosit_2020_intensity_HCD	47.224	262473
HLA I SCP (Phulphagar)	Prosit_2020_intensity_HCD	46.332	262473
HLA I SCP (Phulphagar)	Prosit_2023_intensity_timsTOF	47.518	262473
HLA I SCP (Phulphagar)	Prosit_2023_intensity_timsTOF	59.79	262473
HLA I SCP (Phulphagar)	Prosit_2023_intensity_timsTOF	56.36	262473
HLA I SCP (Phulphagar)	Prosit_2023_intensity_timsTOF	68.763	262473
HLA I SCP (Phulphagar)	Prosit_2023_intensity_timsTOF	69.667	262473
HLA I SCP (Phulphagar)	Prosit_2023_intensity_timsTOF	55.298	262473
HLA I SCP (Phulphagar)	Prosit_2023_intensity_timsTOF	68.01	262473
HLA I SCP (Phulphagar)	Prosit_2023_intensity_timsTOF	66.345	262473
HLA I SCP (Phulphagar)	Prosit_2023_intensity_timsTOF	87.195	262473
HLA I SCP (Phulphagar)	Prosit_2023_intensity_timsTOF	57.293	262473
HLA I SCP (Phulphagar)	DIA-NN_rt	3	262473
HLA I SCP (Phulphagar)	DIA-NN_rt	2	262473
HLA I SCP (Phulphagar)	DIA-NN_rt	2	262473
HLA I SCP (Phulphagar)	DIA-NN_rt	2	262473
HLA I SCP (Phulphagar)	DIA-NN_rt	2	262473
HLA I SCP (Phulphagar)	DIA-NN_rt	3	262473
HLA I SCP (Phulphagar)	DIA-NN_rt	2	262473
HLA I SCP (Phulphagar)	DIA-NN_rt	2	262473
HLA I SCP (Phulphagar)	DIA-NN_rt	2	262473
HLA I SCP (Phulphagar)	DIA-NN_rt	2	262473
HLA I SCP (Phulphagar)	Deeplc_hela_hf	8.941	262473
HLA I SCP (Phulphagar)	Deeplc_hela_hf	9.039	262473
HLA I SCP (Phulphagar)	Deeplc_hela_hf	24.485	262473
HLA I SCP (Phulphagar)	Deeplc_hela_hf	9.47	262473
HLA I SCP (Phulphagar)	Deeplc_hela_hf	9.473	262473
HLA I SCP (Phulphagar)	Deeplc_hela_hf	21.337	262473
HLA I SCP (Phulphagar)	Deeplc_hela_hf	11.02	262473
HLA I SCP (Phulphagar)	Deeplc_hela_hf	9.381	262473
HLA I SCP (Phulphagar)	Deeplc_hela_hf	14.824	262473
HLA I SCP (Phulphagar)	Deeplc_hela_hf	9.943	262473
HLA I SCP (Phulphagar)	AlphaPept_rt_generic	11.82	262473
HLA I SCP (Phulphagar)	AlphaPept_rt_generic	7.934	262473
HLA I SCP (Phulphagar)	AlphaPept_rt_generic	7.213	262473
HLA I SCP (Phulphagar)	AlphaPept_rt_generic	8.832	262473
HLA I SCP (Phulphagar)	AlphaPept_rt_generic	7.047	262473
HLA I SCP (Phulphagar)	AlphaPept_rt_generic	6.93	262473
HLA I SCP (Phulphagar)	AlphaPept_rt_generic	8.516	262473
HLA I SCP (Phulphagar)	AlphaPept_rt_generic	6.814	262473
HLA I SCP (Phulphagar)	AlphaPept_rt_generic	7.266	262473
HLA I SCP (Phulphagar)	AlphaPept_rt_generic	11.518	262473
HLA I SCP (Phulphagar)	Prosit_2019_irt	7.652	262473
HLA I SCP (Phulphagar)	Prosit_2019_irt	6.915	262473
HLA I SCP (Phulphagar)	Prosit_2019_irt	6.814	262473
HLA I SCP (Phulphagar)	Prosit_2019_irt	7.205	262473
HLA I SCP (Phulphagar)	Prosit_2019_irt	7.025	262473
HLA I SCP (Phulphagar)	Prosit_2019_irt	8.216	262473
HLA I SCP (Phulphagar)	Prosit_2019_irt	7.633	262473
HLA I SCP (Phulphagar)	Prosit_2019_irt	6.931	262473
HLA I SCP (Phulphagar)	Prosit_2019_irt	7.549	262473
HLA I SCP (Phulphagar)	Prosit_2019_irt	7.189	262473
HLA II SCP (Phulphagar)	DIA-NN_ms2	44	639292
HLA II SCP (Phulphagar)	DIA-NN_ms2	46	639292
HLA II SCP (Phulphagar)	DIA-NN_ms2	66	639292
HLA II SCP (Phulphagar)	DIA-NN_ms2	61	639292
HLA II SCP (Phulphagar)	DIA-NN_ms2	50	639292
HLA II SCP (Phulphagar)	DIA-NN_ms2	59	639292
HLA II SCP (Phulphagar)	DIA-NN_ms2	61	639292
HLA II SCP (Phulphagar)	DIA-NN_ms2	47	639292
HLA II SCP (Phulphagar)	DIA-NN_ms2	46	639292
HLA II SCP (Phulphagar)	DIA-NN_ms2	60	639292
HLA II SCP (Phulphagar)	AlphaPept_ms2_generic	136.94	639292
HLA II SCP (Phulphagar)	AlphaPept_ms2_generic	137.795	639292
HLA II SCP (Phulphagar)	AlphaPept_ms2_generic	121.063	639292
HLA II SCP (Phulphagar)	AlphaPept_ms2_generic	129.041	639292
HLA II SCP (Phulphagar)	AlphaPept_ms2_generic	159.5	639292
HLA II SCP (Phulphagar)	AlphaPept_ms2_generic	115.633	639292
HLA II SCP (Phulphagar)	AlphaPept_ms2_generic	112.173	639292
HLA II SCP (Phulphagar)	AlphaPept_ms2_generic	125.408	639292
HLA II SCP (Phulphagar)	AlphaPept_ms2_generic	136.133	639292
HLA II SCP (Phulphagar)	AlphaPept_ms2_generic	130.695	639292
HLA II SCP (Phulphagar)	Prosit_2020_intensity_HCD	175.051	639292
HLA II SCP (Phulphagar)	Prosit_2020_intensity_HCD	172.834	639292
HLA II SCP (Phulphagar)	Prosit_2020_intensity_HCD	114.237	639292
HLA II SCP (Phulphagar)	Prosit_2020_intensity_HCD	174.857	639292
HLA II SCP (Phulphagar)	Prosit_2020_intensity_HCD	105.884	639292
HLA II SCP (Phulphagar)	Prosit_2020_intensity_HCD	135.764	639292
HLA II SCP (Phulphagar)	Prosit_2020_intensity_HCD	150.166	639292
HLA II SCP (Phulphagar)	Prosit_2020_intensity_HCD	197.803	639292
HLA II SCP (Phulphagar)	Prosit_2020_intensity_HCD	165.72	639292
HLA II SCP (Phulphagar)	Prosit_2020_intensity_HCD	160.013	639292
HLA II SCP (Phulphagar)	Prosit_2023_intensity_timsTOF	174.976	639292
HLA II SCP (Phulphagar)	Prosit_2023_intensity_timsTOF	220.365	639292
HLA II SCP (Phulphagar)	Prosit_2023_intensity_timsTOF	182.907	639292
HLA II SCP (Phulphagar)	Prosit_2023_intensity_timsTOF	196.354	639292
HLA II SCP (Phulphagar)	Prosit_2023_intensity_timsTOF	184.77	639292
HLA II SCP (Phulphagar)	Prosit_2023_intensity_timsTOF	96.332	639292
HLA II SCP (Phulphagar)	Prosit_2023_intensity_timsTOF	108.556	639292
HLA II SCP (Phulphagar)	Prosit_2023_intensity_timsTOF	109.962	639292
HLA II SCP (Phulphagar)	Prosit_2023_intensity_timsTOF	126.001	639292
HLA II SCP (Phulphagar)	Prosit_2023_intensity_timsTOF	118.121	639292
HLA II SCP (Phulphagar)	DIA-NN_rt	11	639292
HLA II SCP (Phulphagar)	DIA-NN_rt	12	639292
HLA II SCP (Phulphagar)	DIA-NN_rt	8	639292
HLA II SCP (Phulphagar)	DIA-NN_rt	11	639292
HLA II SCP (Phulphagar)	DIA-NN_rt	9	639292
HLA II SCP (Phulphagar)	DIA-NN_rt	8	639292
HLA II SCP (Phulphagar)	DIA-NN_rt	7	639292
HLA II SCP (Phulphagar)	DIA-NN_rt	7	639292
HLA II SCP (Phulphagar)	DIA-NN_rt	11	639292
HLA II SCP (Phulphagar)	DIA-NN_rt	10	639292
HLA II SCP (Phulphagar)	Deeplc_hela_hf	45.246	639292
HLA II SCP (Phulphagar)	Deeplc_hela_hf	28.557	639292
HLA II SCP (Phulphagar)	Deeplc_hela_hf	38.029	639292
HLA II SCP (Phulphagar)	Deeplc_hela_hf	30.92	639292
HLA II SCP (Phulphagar)	Deeplc_hela_hf	32.55	639292
HLA II SCP (Phulphagar)	Deeplc_hela_hf	31.754	639292
HLA II SCP (Phulphagar)	Deeplc_hela_hf	30.625	639292
HLA II SCP (Phulphagar)	Deeplc_hela_hf	29.973	639292
HLA II SCP (Phulphagar)	Deeplc_hela_hf	29.936	639292
HLA II SCP (Phulphagar)	Deeplc_hela_hf	30.09	639292
HLA II SCP (Phulphagar)	AlphaPept_rt_generic	17.288	639292
HLA II SCP (Phulphagar)	AlphaPept_rt_generic	21.228	639292
HLA II SCP (Phulphagar)	AlphaPept_rt_generic	16.271	639292
HLA II SCP (Phulphagar)	AlphaPept_rt_generic	16.372	639292
HLA II SCP (Phulphagar)	AlphaPept_rt_generic	16.98	639292
HLA II SCP (Phulphagar)	AlphaPept_rt_generic	15.652	639292
HLA II SCP (Phulphagar)	AlphaPept_rt_generic	16.121	639292
HLA II SCP (Phulphagar)	AlphaPept_rt_generic	15.584	639292
HLA II SCP (Phulphagar)	AlphaPept_rt_generic	15.755	639292
HLA II SCP (Phulphagar)	AlphaPept_rt_generic	18.126	639292
HLA II SCP (Phulphagar)	Prosit_2019_irt	16.33	639292
HLA II SCP (Phulphagar)	Prosit_2019_irt	17.415	639292
HLA II SCP (Phulphagar)	Prosit_2019_irt	14.937	639292
HLA II SCP (Phulphagar)	Prosit_2019_irt	16.147	639292
HLA II SCP (Phulphagar)	Prosit_2019_irt	17.875	639292
HLA II SCP (Phulphagar)	Prosit_2019_irt	15.66	639292
HLA II SCP (Phulphagar)	Prosit_2019_irt	23.28	639292
HLA II SCP (Phulphagar)	Prosit_2019_irt	17.079	639292
HLA II SCP (Phulphagar)	Prosit_2019_irt	15.13	639292
HLA II SCP (Phulphagar)	Prosit_2019_irt	23.853	639292
timsTOF Pro (Meier)	DIA-NN_ms2	42	392173
timsTOF Pro (Meier)	DIA-NN_ms2	36	392173
timsTOF Pro (Meier)	DIA-NN_ms2	33	392173
timsTOF Pro (Meier)	DIA-NN_ms2	35	392173
timsTOF Pro (Meier)	DIA-NN_ms2	39	392173
timsTOF Pro (Meier)	DIA-NN_ms2	39	392173
timsTOF Pro (Meier)	DIA-NN_ms2	40	392173
timsTOF Pro (Meier)	DIA-NN_ms2	35	392173
timsTOF Pro (Meier)	DIA-NN_ms2	30	392173
timsTOF Pro (Meier)	DIA-NN_ms2	27	392173
timsTOF Pro (Meier)	AlphaPept_ms2_generic	101.061	392173
timsTOF Pro (Meier)	AlphaPept_ms2_generic	99.19	392173
timsTOF Pro (Meier)	AlphaPept_ms2_generic	136.742	392173
timsTOF Pro (Meier)	AlphaPept_ms2_generic	61.319	392173
timsTOF Pro (Meier)	AlphaPept_ms2_generic	61.028	392173
timsTOF Pro (Meier)	AlphaPept_ms2_generic	62.49	392173
timsTOF Pro (Meier)	AlphaPept_ms2_generic	82.86	392173
timsTOF Pro (Meier)	AlphaPept_ms2_generic	60.086	392173
timsTOF Pro (Meier)	AlphaPept_ms2_generic	73.768	392173
timsTOF Pro (Meier)	AlphaPept_ms2_generic	60.804	392173
timsTOF Pro (Meier)	Prosit_2020_intensity_HCD	67.717	392173
timsTOF Pro (Meier)	Prosit_2020_intensity_HCD	60.755	392173
timsTOF Pro (Meier)	Prosit_2020_intensity_HCD	67.49	392173
timsTOF Pro (Meier)	Prosit_2020_intensity_HCD	62.904	392173
timsTOF Pro (Meier)	Prosit_2020_intensity_HCD	73.228	392173
timsTOF Pro (Meier)	Prosit_2020_intensity_HCD	73.27	392173
timsTOF Pro (Meier)	Prosit_2020_intensity_HCD	62.758	392173
timsTOF Pro (Meier)	Prosit_2020_intensity_HCD	63.922	392173
timsTOF Pro (Meier)	Prosit_2020_intensity_HCD	79.151	392173
timsTOF Pro (Meier)	Prosit_2020_intensity_HCD	70.801	392173
timsTOF Pro (Meier)	Prosit_2023_intensity_timsTOF	62.875	392173
timsTOF Pro (Meier)	Prosit_2023_intensity_timsTOF	63.61	392173
timsTOF Pro (Meier)	Prosit_2023_intensity_timsTOF	61.221	392173
timsTOF Pro (Meier)	Prosit_2023_intensity_timsTOF	70.706	392173
timsTOF Pro (Meier)	Prosit_2023_intensity_timsTOF	68.739	392173
timsTOF Pro (Meier)	Prosit_2023_intensity_timsTOF	65.311	392173
timsTOF Pro (Meier)	Prosit_2023_intensity_timsTOF	60.338	392173
timsTOF Pro (Meier)	Prosit_2023_intensity_timsTOF	69.554	392173
timsTOF Pro (Meier)	Prosit_2023_intensity_timsTOF	76.88	392173
timsTOF Pro (Meier)	Prosit_2023_intensity_timsTOF	66.747	392173
timsTOF Pro (Meier)	DIA-NN_rt	6	392173
timsTOF Pro (Meier)	DIA-NN_rt	15	392173
timsTOF Pro (Meier)	DIA-NN_rt	7	392173
timsTOF Pro (Meier)	DIA-NN_rt	5	392173
timsTOF Pro (Meier)	DIA-NN_rt	5	392173
timsTOF Pro (Meier)	DIA-NN_rt	5	392173
timsTOF Pro (Meier)	DIA-NN_rt	6	392173
timsTOF Pro (Meier)	DIA-NN_rt	7	392173
timsTOF Pro (Meier)	DIA-NN_rt	3	392173
timsTOF Pro (Meier)	DIA-NN_rt	5	392173
timsTOF Pro (Meier)	AlphaPept_rt_generic	10.424	392173
timsTOF Pro (Meier)	AlphaPept_rt_generic	29.07	392173
timsTOF Pro (Meier)	AlphaPept_rt_generic	12.827	392173
timsTOF Pro (Meier)	AlphaPept_rt_generic	10.123	392173
timsTOF Pro (Meier)	AlphaPept_rt_generic	9.722	392173
timsTOF Pro (Meier)	AlphaPept_rt_generic	9.722	392173
timsTOF Pro (Meier)	AlphaPept_rt_generic	9.422	392173
timsTOF Pro (Meier)	AlphaPept_rt_generic	10.423	392173
timsTOF Pro (Meier)	AlphaPept_rt_generic	9.968	392173
timsTOF Pro (Meier)	AlphaPept_rt_generic	9.522	392173
timsTOF Pro (Meier)	Prosit_2019_irt	9.328	392173
timsTOF Pro (Meier)	Prosit_2019_irt	10.322	392173
timsTOF Pro (Meier)	Prosit_2019_irt	9.524	392173
timsTOF Pro (Meier)	Prosit_2019_irt	9.121	392173
timsTOF Pro (Meier)	Prosit_2019_irt	9.322	392173
timsTOF Pro (Meier)	Prosit_2019_irt	9.957	392173
timsTOF Pro (Meier)	Prosit_2019_irt	9.273	392173
timsTOF Pro (Meier)	Prosit_2019_irt	9.122	392173
timsTOF Pro (Meier)	Prosit_2019_irt	9.322	392173
timsTOF Pro (Meier)	Prosit_2019_irt	9.849	392173
TMT11 (Soltis)	DIA-NN_ms2	28	483823
TMT11 (Soltis)	DIA-NN_ms2	28	483823
TMT11 (Soltis)	DIA-NN_ms2	28	483823
TMT11 (Soltis)	DIA-NN_ms2	27	483823
TMT11 (Soltis)	DIA-NN_ms2	27	483823
TMT11 (Soltis)	DIA-NN_ms2	27	483823
TMT11 (Soltis)	DIA-NN_ms2	27	483823
TMT11 (Soltis)	DIA-NN_ms2	28	483823
TMT11 (Soltis)	DIA-NN_ms2	27	483823
TMT11 (Soltis)	DIA-NN_ms2	27	483823
TMT11 (Soltis)	DIA-NN_rt	5	483823
TMT11 (Soltis)	DIA-NN_rt	5	483823
TMT11 (Soltis)	DIA-NN_rt	5	483823
TMT11 (Soltis)	DIA-NN_rt	5	483823
TMT11 (Soltis)	DIA-NN_rt	5	483823
TMT11 (Soltis)	DIA-NN_rt	5	483823
TMT11 (Soltis)	DIA-NN_rt	5	483823
TMT11 (Soltis)	DIA-NN_rt	4	483823
TMT11 (Soltis)	DIA-NN_rt	5	483823
TMT11 (Soltis)	DIA-NN_rt	5	483823
TMT11 (Soltis)	Prosit_2020_intensity_TMT	82.174	483823
TMT11 (Soltis)	Prosit_2020_intensity_TMT	75.177	483823
TMT11 (Soltis)	Prosit_2020_intensity_TMT	74.469	483823
TMT11 (Soltis)	Prosit_2020_intensity_TMT	83.195	483823
TMT11 (Soltis)	Prosit_2020_intensity_TMT	100.224	483823
TMT11 (Soltis)	Prosit_2020_intensity_TMT	104.201	483823
TMT11 (Soltis)	Prosit_2020_intensity_TMT	98.875	483823
TMT11 (Soltis)	Prosit_2020_intensity_TMT	140.221	483823
TMT11 (Soltis)	Prosit_2020_intensity_TMT	113.504	483823
TMT11 (Soltis)	Prosit_2020_intensity_TMT	114.033	483823
TMT11 (Soltis)	Prosit_2020_irt_TMT	13.305	483823
TMT11 (Soltis)	Prosit_2020_irt_TMT	12.388	483823
TMT11 (Soltis)	Prosit_2020_irt_TMT	12.026	483823
TMT11 (Soltis)	Prosit_2020_irt_TMT	12.125	483823
TMT11 (Soltis)	Prosit_2020_irt_TMT	12.988	483823
TMT11 (Soltis)	Prosit_2020_irt_TMT	13.327	483823
TMT11 (Soltis)	Prosit_2020_irt_TMT	12.327	483823
TMT11 (Soltis)	Prosit_2020_irt_TMT	13.228	483823
TMT11 (Soltis)	Prosit_2020_irt_TMT	13.277	483823
TMT11 (Soltis)	Prosit_2020_irt_TMT	13.38	483823
Astral DIA (Serrano)	DIA-NN_ms2	27	407983
Astral DIA (Serrano)	DIA-NN_ms2	27	407983
Astral DIA (Serrano)	DIA-NN_ms2	27	407983
Astral DIA (Serrano)	DIA-NN_ms2	27	407983
Astral DIA (Serrano)	DIA-NN_ms2	27	407983
Astral DIA (Serrano)	DIA-NN_ms2	27	407983
Astral DIA (Serrano)	DIA-NN_ms2	27	407983
Astral DIA (Serrano)	DIA-NN_ms2	27	407983
Astral DIA (Serrano)	DIA-NN_ms2	27	407983
Astral DIA (Serrano)	DIA-NN_ms2	27	407983
Astral DIA (Serrano)	ms2pip_2021_HCD	136.491	407983
Astral DIA (Serrano)	ms2pip_2021_HCD	126.668	407983
Astral DIA (Serrano)	ms2pip_2021_HCD	135.928	407983
Astral DIA (Serrano)	ms2pip_2021_HCD	109.993	407983
Astral DIA (Serrano)	ms2pip_2021_HCD	55.592	407983
Astral DIA (Serrano)	ms2pip_2021_HCD	55.664	407983
Astral DIA (Serrano)	ms2pip_2021_HCD	54.955	407983
Astral DIA (Serrano)	ms2pip_2021_HCD	55.248	407983
Astral DIA (Serrano)	ms2pip_2021_HCD	57.362	407983
Astral DIA (Serrano)	ms2pip_2021_HCD	54.387	407983
Astral DIA (Serrano)	AlphaPept_ms2_generic	70.358	407983
Astral DIA (Serrano)	AlphaPept_ms2_generic	68.157	407983
Astral DIA (Serrano)	AlphaPept_ms2_generic	68.422	407983
Astral DIA (Serrano)	AlphaPept_ms2_generic	70.155	407983
Astral DIA (Serrano)	AlphaPept_ms2_generic	72.496	407983
Astral DIA (Serrano)	AlphaPept_ms2_generic	66.637	407983
Astral DIA (Serrano)	AlphaPept_ms2_generic	69.61	407983
Astral DIA (Serrano)	AlphaPept_ms2_generic	66.196	407983
Astral DIA (Serrano)	AlphaPept_ms2_generic	69.742	407983
Astral DIA (Serrano)	AlphaPept_ms2_generic	71.49	407983
Astral DIA (Serrano)	Prosit_2020_intensity_HCD	83.681	407983
Astral DIA (Serrano)	Prosit_2020_intensity_HCD	77.845	407983
Astral DIA (Serrano)	Prosit_2020_intensity_HCD	94.233	407983
Astral DIA (Serrano)	Prosit_2020_intensity_HCD	79.153	407983
Astral DIA (Serrano)	Prosit_2020_intensity_HCD	87.714	407983
Astral DIA (Serrano)	Prosit_2020_intensity_HCD	78.283	407983
Astral DIA (Serrano)	Prosit_2020_intensity_HCD	87.472	407983
Astral DIA (Serrano)	Prosit_2020_intensity_HCD	74.947	407983
Astral DIA (Serrano)	Prosit_2020_intensity_HCD	71.117	407983
Astral DIA (Serrano)	Prosit_2020_intensity_HCD	91.705	407983
Astral DIA (Serrano)	Prosit_2023_intensity_timsTOF	95.849	407983
Astral DIA (Serrano)	Prosit_2023_intensity_timsTOF	90.366	407983
Astral DIA (Serrano)	Prosit_2023_intensity_timsTOF	79.248	407983
Astral DIA (Serrano)	Prosit_2023_intensity_timsTOF	94.654	407983
Astral DIA (Serrano)	Prosit_2023_intensity_timsTOF	74.184	407983
Astral DIA (Serrano)	Prosit_2023_intensity_timsTOF	74.666	407983
Astral DIA (Serrano)	Prosit_2023_intensity_timsTOF	74.656	407983
Astral DIA (Serrano)	Prosit_2023_intensity_timsTOF	97.267	407983
Astral DIA (Serrano)	Prosit_2023_intensity_timsTOF	76.847	407983
Astral DIA (Serrano)	Prosit_2023_intensity_timsTOF	74.334	407983
Astral DIA (Serrano)	DIA-NN_rt	5	407983
Astral DIA (Serrano)	DIA-NN_rt	4	407983
Astral DIA (Serrano)	DIA-NN_rt	5	407983
Astral DIA (Serrano)	DIA-NN_rt	4	407983
Astral DIA (Serrano)	DIA-NN_rt	5	407983
Astral DIA (Serrano)	DIA-NN_rt	4	407983
Astral DIA (Serrano)	DIA-NN_rt	4	407983
Astral DIA (Serrano)	DIA-NN_rt	4	407983
Astral DIA (Serrano)	DIA-NN_rt	5	407983
Astral DIA (Serrano)	DIA-NN_rt	4	407983
Astral DIA (Serrano)	AlphaPept_rt_generic	16.577	407983
Astral DIA (Serrano)	AlphaPept_rt_generic	12.53	407983
Astral DIA (Serrano)	AlphaPept_rt_generic	15.076	407983
Astral DIA (Serrano)	AlphaPept_rt_generic	10.925	407983
Astral DIA (Serrano)	AlphaPept_rt_generic	10.62	407983
Astral DIA (Serrano)	AlphaPept_rt_generic	11.977	407983
Astral DIA (Serrano)	AlphaPept_rt_generic	10.636	407983
Astral DIA (Serrano)	AlphaPept_rt_generic	10.632	407983
Astral DIA (Serrano)	AlphaPept_rt_generic	10.324	407983
Astral DIA (Serrano)	AlphaPept_rt_generic	10.569	407983
Astral DIA (Serrano)	Prosit_2019_irt	10.797	407983
Astral DIA (Serrano)	Prosit_2019_irt	9.941	407983
Astral DIA (Serrano)	Prosit_2019_irt	9.631	407983
Astral DIA (Serrano)	Prosit_2019_irt	10.084	407983
Astral DIA (Serrano)	Prosit_2019_irt	10.084	407983
Astral DIA (Serrano)	Prosit_2019_irt	10.551	407983
Astral DIA (Serrano)	Prosit_2019_irt	10.153	407983
Astral DIA (Serrano)	Prosit_2019_irt	9.417	407983
Astral DIA (Serrano)	Prosit_2019_irt	9.862	407983
Astral DIA (Serrano)	Prosit_2019_irt	9.423	407983
Astral DIA (Guzman)	DIA-NN_ms2	269	4386819
Astral DIA (Guzman)	DIA-NN_ms2	275	4386819
Astral DIA (Guzman)	DIA-NN_ms2	276	4386819
Astral DIA (Guzman)	DIA-NN_ms2	267	4386819
Astral DIA (Guzman)	DIA-NN_ms2	287	4386819
Astral DIA (Guzman)	DIA-NN_ms2	270	4386819
Astral DIA (Guzman)	DIA-NN_ms2	272	4386819
Astral DIA (Guzman)	DIA-NN_ms2	273	4386819
Astral DIA (Guzman)	DIA-NN_ms2	270	4386819
Astral DIA (Guzman)	DIA-NN_ms2	267	4386819
Astral DIA (Guzman)	ms2pip_2021_HCD	489.439	4386819
Astral DIA (Guzman)	ms2pip_2021_HCD	488.702	4386819
Astral DIA (Guzman)	ms2pip_2021_HCD	488.597	4386819
Astral DIA (Guzman)	ms2pip_2021_HCD	489.842	4386819
Astral DIA (Guzman)	ms2pip_2021_HCD	488.171	4386819
Astral DIA (Guzman)	ms2pip_2021_HCD	485.534	4386819
Astral DIA (Guzman)	ms2pip_2021_HCD	486.187	4386819
Astral DIA (Guzman)	ms2pip_2021_HCD	484.257	4386819
Astral DIA (Guzman)	ms2pip_2021_HCD	484.445	4386819
Astral DIA (Guzman)	ms2pip_2021_HCD	484.455	4386819
Astral DIA (Guzman)	AlphaPept_ms2_generic	645.078	4386819
Astral DIA (Guzman)	AlphaPept_ms2_generic	665.174	4386819
Astral DIA (Guzman)	AlphaPept_ms2_generic	802.028	4386819
Astral DIA (Guzman)	AlphaPept_ms2_generic	664.527	4386819
Astral DIA (Guzman)	AlphaPept_ms2_generic	650.63	4386819
Astral DIA (Guzman)	AlphaPept_ms2_generic	642.135	4386819
Astral DIA (Guzman)	AlphaPept_ms2_generic	641.089	4386819
Astral DIA (Guzman)	AlphaPept_ms2_generic	639.019	4386819
Astral DIA (Guzman)	AlphaPept_ms2_generic	637.034	4386819
Astral DIA (Guzman)	AlphaPept_ms2_generic	643.641	4386819
Astral DIA (Guzman)	Prosit_2020_intensity_HCD	748.12	4386819
Astral DIA (Guzman)	Prosit_2020_intensity_HCD	729.069	4386819
Astral DIA (Guzman)	Prosit_2020_intensity_HCD	736.321	4386819
Astral DIA (Guzman)	Prosit_2020_intensity_HCD	727.284	4386819
Astral DIA (Guzman)	Prosit_2020_intensity_HCD	705.281	4386819
Astral DIA (Guzman)	Prosit_2020_intensity_HCD	710.46	4386819
Astral DIA (Guzman)	Prosit_2020_intensity_HCD	686.422	4386819
Astral DIA (Guzman)	Prosit_2020_intensity_HCD	709.785	4386819
Astral DIA (Guzman)	Prosit_2020_intensity_HCD	713.051	4386819
Astral DIA (Guzman)	Prosit_2020_intensity_HCD	729.858	4386819
Astral DIA (Guzman)	Prosit_2023_intensity_timsTOF	734.88	4386819
Astral DIA (Guzman)	Prosit_2023_intensity_timsTOF	708.793	4386819
Astral DIA (Guzman)	Prosit_2023_intensity_timsTOF	719.983	4386819
Astral DIA (Guzman)	Prosit_2023_intensity_timsTOF	673.923	4386819
Astral DIA (Guzman)	Prosit_2023_intensity_timsTOF	679.862	4386819
Astral DIA (Guzman)	Prosit_2023_intensity_timsTOF	737.364	4386819
Astral DIA (Guzman)	Prosit_2023_intensity_timsTOF	794.778	4386819
Astral DIA (Guzman)	Prosit_2023_intensity_timsTOF	821.296	4386819
Astral DIA (Guzman)	Prosit_2023_intensity_timsTOF	773.924	4386819
Astral DIA (Guzman)	Prosit_2023_intensity_timsTOF	780.611	4386819
Astral DIA (Guzman)	DIA-NN_rt	32	4386819
Astral DIA (Guzman)	DIA-NN_rt	31	4386819
Astral DIA (Guzman)	DIA-NN_rt	42	4386819
Astral DIA (Guzman)	DIA-NN_rt	33	4386819
Astral DIA (Guzman)	DIA-NN_rt	32	4386819
Astral DIA (Guzman)	DIA-NN_rt	36	4386819
Astral DIA (Guzman)	DIA-NN_rt	30	4386819
Astral DIA (Guzman)	DIA-NN_rt	33	4386819
Astral DIA (Guzman)	DIA-NN_rt	33	4386819
Astral DIA (Guzman)	DIA-NN_rt	36	4386819
Astral DIA (Guzman)	AlphaPept_rt_generic	115.807	4386819
Astral DIA (Guzman)	AlphaPept_rt_generic	107.798	4386819
Astral DIA (Guzman)	AlphaPept_rt_generic	99.504	4386819
Astral DIA (Guzman)	AlphaPept_rt_generic	99.112	4386819
Astral DIA (Guzman)	AlphaPept_rt_generic	99.425	4386819
Astral DIA (Guzman)	AlphaPept_rt_generic	101.429	4386819
Astral DIA (Guzman)	AlphaPept_rt_generic	99.478	4386819
Astral DIA (Guzman)	AlphaPept_rt_generic	98.652	4386819
Astral DIA (Guzman)	AlphaPept_rt_generic	99.314	4386819
Astral DIA (Guzman)	AlphaPept_rt_generic	98.181	4386819
Astral DIA (Guzman)	Prosit_2019_irt	93.939	4386819
Astral DIA (Guzman)	Prosit_2019_irt	98.399	4386819
Astral DIA (Guzman)	Prosit_2019_irt	93.738	4386819
Astral DIA (Guzman)	Prosit_2019_irt	90.781	4386819
Astral DIA (Guzman)	Prosit_2019_irt	160.342	4386819
Astral DIA (Guzman)	Prosit_2019_irt	173.824	4386819
Astral DIA (Guzman)	Prosit_2019_irt	205.244	4386819
Astral DIA (Guzman)	Prosit_2019_irt	91.388	4386819
Astral DIA (Guzman)	Prosit_2019_irt	90.102	4386819
Astral DIA (Guzman)	Prosit_2019_irt	87.814	4386819
